# Functional role of myosin-binding protein H in thick filaments of developing vertebrate fast-twitch skeletal muscle

**DOI:** 10.1101/2024.05.10.593199

**Authors:** Andrew F. Mead, Neil B. Wood, Shane R. Nelson, Bradley M. Palmer, Lin Yang, Samantha Beck Previs, Angela Ploysangngam, Guy G. Kennedy, Jennifer F. McAdow, Sarah M. Tremble, Marilyn J. Cipolla, Alicia M. Ebert, Aaron N. Johnson, Christina A. Gurnett, Michael J. Previs, David M. Warshaw

## Abstract

Myosin-binding protein H (MyBP-H) is a component of the vertebrate skeletal muscle sarcomere with sequence and domain homology to myosin-binding protein C (MyBP-C). Whereas skeletal muscle isoforms of MyBP-C (fMyBP-C, sMyBP-C) modulate muscle contractility via interactions with actin thin filaments and myosin motors within the muscle sarcomere “C-zone,” MyBP-H has no known function. This is in part due to MyBP-H having limited expression in adult fast-twitch muscle and no known involvement in muscle disease. Quantitative proteomics reported here reveal MyBP-H is highly expressed in prenatal rat fast-twitch muscles and larval zebrafish, suggesting a conserved role in muscle development, and promoting studies to define its function. We take advantage of the genetic control of the zebrafish model and a combination of structural, functional, and biophysical techniques to interrogate the role of MyBP-H. Transgenic, FLAG-tagged MyBP-H or fMyBP-C both localize to the C-zones in larval myofibers, whereas genetic depletion of endogenous MyBP-H or fMyBP-C leads to increased accumulation of the other, suggesting competition for C-zone binding sites. Does MyBP-H modulate contractility from the C-zone? Globular domains critical to MyBP-C’s modulatory functions are absent from MyBP-H, suggesting MyBP-H may be functionally silent. However, our results suggest an active role. Small angle x-ray diffraction of intact larval tails revealed MyBP-H contributes to the compression of the myofilament lattice accompanying stretch or contraction, while *in vitro* motility experiments indicate MyBP-H shares MyBP-C’s capacity as a molecular “brake”. These results provide new insights and raise questions about the role of the C-zone during muscle development.
