## Supplementary material for "Functional role of myosin-binding protein H in thick filaments of developing vertebrate fast-twitch skeletal muscle": Dataset S1

### Sheet: Rat summary
			PD Identifier	F8	F9	F10			F11	F12	F13			F14	F15	F16			F17	F18	F19			F5	F6	F7
			Sample Identifier	E14A	E14B	E14C			E16A	E16B	E16C			E18A	E18B	E18C			E20A	E20B	E20C			Adult A	Adult B	Adult C
			Day	-9	-9	-9			-7	-7	-7			-5	-5	-5			-3	-3	-3			56	56	56
				14	14	14			16	16	16			18	18	18			20	20	20			60	60	60
		Adut fast skeletal	MYH1	0	0	0			0	0	0			0	0	0			0	0	0			1583327120	4.54769e+08	4.38785e+08
		Adut fast skeletal	MYH2	0	0	0			0	0	0			0	0	0			0	0	0			9.78147e+07	9.04894e+06	6546145
		Adut fast skeletal	MYH4	0	0	0			0	0	0			0	0	0			0	0	0			1.07286e+10	10410711748	1.07042e+10
		beta/cardiac	MYH7	0	0	0			5.22789e+06	6.89397e+06	4.90563e+06			2.11966e+07	3.05967e+07	3.09129e+07			4.24532e+07	4.79467e+07	39705379			0	0	0
		embryonic	MYH3	0	0	0			8.95684e+07	1.27994e+08	9.5353e+07			2.20093e+08	2.90796e+08	3.11996e+08			5.71438e+08	5.92896e+08	4.7141e+08			0	0	0
		neonatal	MYH8	0	0	0			0	0	0			2.49809e+07	3.47546e+07	3.71261e+07			1.42589e+08	143108928	106874227			0	0	0
		NMIIa	MYH9	1.9398e+07	3.79685e+07	53335637			7.88016e+07	8.90596e+07	7.50068e+07			9.89715e+06	8.80375e+06	1.5388e+07			9.83305e+06	1.26695e+07	1.08127e+07			0	0	0
		NMIIb	MYH10	1.38742e+07	3.47117e+07	59632314			127812672	1.47575e+08	1.1823e+08			0	0	0			0	0	0			0	0	0
			Muscle	0	0	0			9.47963e+07	1.34888e+08	1.00259e+08			2.6627e+08	3.56148e+08	3.80035e+08			7.5648e+08	783951944	6.17989e+08			1.24097e+10	10874530004	1.11495e+10
			Non-muscle	3.32722e+07	7.26802e+07	112967951			2.06614e+08	236635096	1.93237e+08			9.89715e+06	8.80375e+06	1.5388e+07			9.83305e+06	1.26695e+07	1.08127e+07			0	0	0
			Sum	3.32722e+07	7.26802e+07	112967951	e14 limb bud		3.01411e+08	3.71523e+08	2.93496e+08	e16 limb bud		2.76167e+08	3.64951e+08	3.95423e+08	e18 TA		7.66313e+08	7.96621e+08	6.28802e+08	e20 TA		1.24097e+10	10874530004	1.11495e+10	Adult TA
							Average	SD				Average	SD				Average	SD				Average	SD				Average	SD
		Adut fast skeletal	MYH1 / All	0	0	0	0	0	0	0	0	0	0	0	0	0	0	0	0	0	0	0	0	0.127588	0.0418197	0.0393546	0.0695873	0.0502449
		Adut fast skeletal	MYH2 / All	0	0	0	0	0	0	0	0	0	0	0	0	0	0	0	0	0	0	0	0	0.0078821	0.000832122	0.000587124	0.00310045	0.00414285
		Adut fast skeletal	MYH4 / All	0	0	0	0	0	0	0	0	0	0	0	0	0	0	0	0	0	0	0	0	0.86453	0.957348	0.960058	0.927312	0.0543877
		beta/cardiac	MYH7 / All	0	0	0	0	0	0.0173448	0.018556	0.0167145	0.0175384	0.000935893	0.0767526	0.0838378	0.0781768	0.0795891	0.00374777	0.0553993	0.0601875	0.0631445	0.0595771	0.00390853	0	0	0	0	0
		embryonic	MYH3 / All	0	0	0	0	0	0.297164	0.344511	0.324887	0.322188	0.0237887	0.796954	0.796808	0.789018	0.79426	0.00454033	0.745698	0.744264	0.749695	0.746552	0.00281465	0	0	0	0	0
		neonatal	MYH8 / All	0	0	0	0	0	0	0	0	0	0	0.0904558	0.0952308	0.0938896	0.0931921	0.00246275	0.186071	0.179645	0.169965	0.17856	0.00810764	0	0	0	0	0
		NMIIa	MYH9 / All	0.583008	0.522405	0.472131	0.525848	0.0555188	0.261443	0.239715	0.255564	0.252241	0.0112386	0.0358375	0.0241231	0.0389155	0.0329587	0.00780508	0.0128316	0.0159041	0.0171957	0.0153105	0.00224178	0	0	0	0	0
		NMIIb	MYH10 / All	0.416992	0.477595	0.527869	0.474152	0.0555188	0.424048	0.397218	0.402834	0.408034	0.0141507	0	0	0	0	0	0	0	0	0	0	0	0	0	0	0
			MyBPC1	0	0	0			0	0	0			14280876	1.729e+07	1.82498e+07			4.99096e+07	5.23953e+07	38978773			483839696	314449896	399163740
			MyBPC2	0	0	0			0	0	0			0	0	0			0	0	0			6.95409e+08	6.47531e+08	624203812
			MyBPH	0	0	0			0	0	0			1.52311e+07	18984928	19365070			2.00021e+07	1.92823e+07	1.71016e+07			6.38888e+07	1.04034e+08	7.79819e+07
			Total BP	0	0	0			0	0	0			2.9512e+07	3.6275e+07	3.76149e+07			6.99117e+07	7.16775e+07	5.60804e+07			1.24314e+09	1066014608	1.10135e+09
			MyBPC1 / MYBP											0.4839	0.476638	0.485175	0.481904	0.00460509	0.713894	0.730986	0.695052	0.713311	0.0179741	0.389208	0.294977	0.362432	0.348872	0.0485569
			MyBPC2 / MyBP											0	0	0	0	0	0	0	0	0	0	0.559398	0.607432	0.566763	0.577864	0.0258695
			MyBPH / MYBP											0.5161	0.523362	0.514825	0.518096	0.00460509	0.286106	0.269014	0.304948	0.286689	0.0179741	0.0513932	0.0975913	0.0708058	0.0732634	0.0231969
			MyBPC1 / Muscle Myosin											0.053633	0.0485474	0.0480214	0.0500673	0.0030992	0.065976	0.0668348	0.0630735	0.0652948	0.00197101	0.0389888	0.0289162	0.035801	0.0345687	0.00514813
			MyBPC2 / Muscle Myosin											0	0	0	0	0	0	0	0	0	0	0.0560375	0.0595457	0.0559849	0.0571893	0.0020408
			MyBPH / Muscle Myosin											0.0572018	0.0533064	0.0509561	0.0538214	0.00315457	0.026441	0.0245962	0.027673	0.0262368	0.00154851	0.00514829	0.00956673	0.00699421	0.00723641	0.00221916
			Sum											0.110835	0.101854	0.0989775	0.103889	0.00618506	0.0924171	0.091431	0.0907465	0.0915315	0.000839816	0.100174	0.0980286	0.0987801	0.0989944	0.00108889
Fast	MYH4
	[K].SELQASLEEAEASLEHEEGK.[I]		F1LMU0 [1542-1561]																					10135154980	11590165212	11424744252
	[R].TLEDQLSEVK.[T]		F1LMU0 [1255-1264]																					11897417936	9901156416	10341689008
	[R].VAEQELLDASER.[V]		F1LMU0 [1705-1716]																					10153170560	9740813616	10346080930
			Top 3	0	0	0			0	0	0			0	0	0			0	0	0			1.07286e+10	10410711748	1.07042e+10
Fast	MYH1
	[K].SELQAALEEAEASLEHEEGK.[I]		F1LRV9 [1546-1565]																					1811868928	604617216	567621920
	[K].AAYLQNLNSADLLK.[A]		F1LRV9 [388-401]																					1550329776	395798775	3.96327e+08
	[R].LQDAEEHVEAVNAK.[C]		F1LRV9 [1405-1418]																					1387782656	363891968	352405088
			Top 3	0	0	0			0	0	0			0	0	0			0	0	0			1583327120	4.54769e+08	4.38785e+08
Fast	MYH2
	[K].IEDEQAIGIQLQK.[K]		G3V6E1 [1076-1088]																					100265336	8401140	6.02434e+06
	[K].VLNASAIPEGQYIDSK.[K]		G3V6E1 [706-721]																					99715064	9899186	6.8305e+06
	[K].EALVSQLSR.[G]		G3V6E1 [1276-1284]																					93463816	8846483	6783587
			Top 3	0	0	0			0	0	0			0	0	0			0	0	0			9.78147e+07	9.04894e+06	6546145
Slow	MYH7
	[K].NLQEEISDLTEQLGSTGK.[S]		G3V8B0 [1504-1521]						4.11264e+06	7.00497e+06	4.26958e+06			2.09696e+07	3.01406e+07	32244952			5.12243e+07	56707843	49202477
	[K].LLSNLFANYAGADAPVDK.[G]		G3V8B0 [616-633]						6.50285e+06	7.42335e+06	6.64162e+06			22728370	33527732	32400622			36978340	45054468	34637496
	[R].IEDEQALGSQLQK.[K]		G3V8B0 [1094-1106]						5.06819e+06	6.25358e+06	3.80568e+06			19891794	28121856	28093068			39156956	42077748	35276164
			Top 3	0	0	0			5.22789e+06	6.89397e+06	4.90563e+06			2.11966e+07	3.05967e+07	3.09129e+07			4.24532e+07	4.79467e+07	39705379			0	0	0
Neonatal	MYH8
	[K].NAYEESLDQLETLR.[R]		F1M8F6 [1497-1510]											23994640	32933626	3.84004e+07			144334392	141443832	109097037
	[R].DLEEATLQHEATSAALR.[K]		F1M8F6 [1183-1199]											27684219	39855134	40567322			142748264	142906024	106351732
	[R].TLSTELFK.[V]		F1M8F6 [1487-1494]											23263965	31475068	32410457			140683056	144976928	105173912
			Top 3	0	0	0			0	0	0			2.49809e+07	3.47546e+07	3.71261e+07			1.42589e+08	143108928	106874227			0	0	0
Embryonic	MYH3
	[K].NLTEELAGLDETIAK.[L]		G3V6D8 [978-992]						9.63185e+07	1.26427e+08	9.38657e+07			222715446	302278456	319878736			591273198	615707402	497045694
	[R].IQLELTQVK.[S]		G3V6D8 [1562-1570]						99831417	170073982	123819065			2.20713e+08	2.86101e+08	310832754			5.60835e+08	583437051	4.57923e+08
	[R].ANLLQAEVEELR.[A]		G3V6D8 [1679-1690]						7.25554e+07	8.74806e+07	68374361			216849680	284009032	305275216			562207284	579544536	459260328
			Top 3	0	0	0			8.95684e+07	1.27994e+08	9.5353e+07			2.20093e+08	2.90796e+08	3.11996e+08			5.71438e+08	5.92896e+08	4.7141e+08			0	0	0
Non-muscle	MYH10
	[R].LQQELDDLTVDLDHQR.[Q]		G3V9Y1 [1425-1440]	11843910	25241544	59825648			130055300	152257472	126240736
	[R].HATALEELSEQLEQAK.[R]		G3V9Y1 [1201-1216]	12685849	34512164	59941810			130007584	158249392	121379672
	[K].VKPLLQVTR.[Q]		G3V9Y1 [841-849]	1.7093e+07	44381366	59129484			123375132	132219536	107070056
			Top 3	1.38742e+07	3.47117e+07	59632314			127812672	1.47575e+08	1.1823e+08			0	0	0			0	0	0			0	0	0
Non-muscle	MYH9
	[K].GALALEEK.[R]		G3V6P7 [1717-1724]	2.95631e+07	44729403	54623199			74674856	92707452	78780088			12867943	18099101	19829206			18448792	1.51096e+07	12960965
	[K].HSQAVEELAEQLEQTK.[R]		G3V6P7 [1194-1209]	14507571	31892100	51909940			85262180	92367360	8.37971e+07			1.88989e+06	2.58893e+06	3.1344e+06			3.56502e+06	4.64282e+06	3.56571e+06
	[R].LQQELDDLLVDLDHQR.[Q]		G3V6P7 [1418-1433]	1.41232e+07	37284145	53473772			76467832	82104076	62443327			14933618	5.72321e+06	2.32005e+07			7485336	18256226	1.59114e+07
			Top 3	1.9398e+07	3.79685e+07	53335637			7.88016e+07	8.90596e+07	7.50068e+07			9.89715e+06	8.80375e+06	1.5388e+07			9.83305e+06	1.26695e+07	1.08127e+07			0	0	0
Slow	MYBPC1
	[K].ILDPAYQIDK.[G]		D4A2S4											8.28938e+06	1.20234e+07	1.23838e+07			4.6005e+07	4.75872e+07	3.56931e+07			456874084	307090778	367207682
	[K].LSVDLRPLK.[I]		D4A2S4											10555802	1.47044e+07	1.50182e+07			5.38435e+07	59074294	45027440			5.37356e+08	3.53274e+08	4.47088e+08
	[K].FTITGLPTDAK.[I]		D4A2S4											14280876	1.729e+07	1.82498e+07			4.99096e+07	5.23953e+07	38978773			483839696	314449896	399163740
			Top 3	0	0	0			0	0	0			14280876	1.729e+07	1.82498e+07			4.99096e+07	5.23953e+07	38978773			483839696	314449896	399163740
Fast	MYBPC2
	[K].VTNPAGEDVASIFLR.[V]		D3ZA38 [632-646]																					758361728	725635264	697404464
	[R].VVDVPDPPEAVR.[V]		D3ZA38 [647-658]																					681084240	617665200	599627004
	[R].SEPATLLQPVTIR.[E]		D3ZA38 [832-844]																					646781760	599292480	575579968
			Top 3	0	0	0			0	0	0			0	0	0			0	0	0			6.95409e+08	6.47531e+08	624203812
	MYBPC1-MYBPC2
Shared	[K].IAFQYGITDLR.[G]		D4A2S4; D3ZA38											1.22102e+07	15512043	1.60729e+07			5.45724e+07	5.84006e+07	4.56989e+07			875123578	820292200	845523510
H	MYBPH
	[R].DFSEAPSFTQPLADR.[T]		G3V6F1 [384-398]											17264320	21592288	21961510			22398178	21899642	19363276			81944520	118432720	90306584
	[R].SGDQDSILFIR.[S]		G3V6F1 [231-241]											14032479	17847160	17987284			20260610	18609972	17182942			65145296	114084952	89670344
	[K].TGQWFTVLER.[Y]		G3V6F1 [317-326]											14396646	17515336	18146416			17347598	17337186	14758604			44576684	79583520	53968816
			Top 3	0	0	0			0	0	0			1.52311e+07	18984928	19365070			2.00021e+07	1.92823e+07	1.71016e+07			6.38888e+07	1.04034e+08	7.79819e+07

### Sheet: Zebrafish summary
			Group	wildtype (n=5)							mybphb +/- heterozygote (n=3)					mybphb -/- null (n=4)						adult fast wild type (n=3)					adult fast mybpc2b null (n=3)
Annotated Sequence	Modifications	Protein Accessions	PD identifier	F1	F2	F3	F4	F5			F6	F7	F8			F9	F10	F11	F12			F13	F14	F15			F16	F17	F18
			Sample Identifier	ZF_M1a	ZF_M1b	ZF_M1c	ZF_16a	ZF_16c			ZF_17a	ZF_17b	ZF_16b			ZF_15a	ZF_15b	ZF_15c	ZF_17c			ZF_13a	ZF_13b	ZF_13c			ZF_11a	ZF_11b	ZF_11c
									Average	StDev				Average	StDev					Average	StDev				Average	StDev				Average	StDev
			myha	0.00495637	0.00261443	0.00342261	0.00446217	0.0085041	0.00479194	0.00226564	0.0120334	0.00860209	0.00500498	0.00854682	0.00351454	0.00851111	0.00942306	0.00476011	0.00408818	0.00669561	0.00266332	0.0163861	0.0184693	0.0355276	0.023461	0.0105018	0.0146674	0.0534829	0.0418531	0.0366678	0.0199205
			myhc4	0.0037659	0.00878423	0.00979439	0.0010851	0.0017504	0.00503601	0.00402211	0.0461063	0.00175043	0.0201477	0.0226681	0.0222851	0.00146172	0.0194178	0.00133054	0.0142326	0.00911065	0.00915619	0.678124	0.582032	0.627888	0.629348	0.0480626	0.634496	0.600798	0.610013	0.615102	0.0174162
			myhz1.1	0.519545	0.489563	0.556403	0.581833	0.560452	0.541559	0.0367	0.435917	0.564006	0.498121	0.499348	0.0640532	0.499282	0.501343	0.556836	0.463911	0.505343	0.0383877	0	0	0	0	0	0	0	0	0	0
			myhz1.3	0.0218147	0.0253756	0.0303973	0.0208925	0.0267279	0.0250416	0.00384926	0.0579424	0.0391332	0.0414557	0.0461771	0.010255	0.042322	0.0289464	0.0424524	0.0432983	0.0392548	0.00688587	0.293265	0.388074	0.323724	0.335021	0.0484032	0.336366	0.333752	0.33617	0.33543	0.00145572
			myhz2	0.324239	0.337213	0.27084	0.29458	0.294116	0.304198	0.0264505	0.30682	0.281657	0.311925	0.300134	0.0162042	0.320748	0.317266	0.2889	0.351393	0.319577	0.0255606	0	0	0	0	0	0	0	0	0	0
			myh6	0.0148675	0.00799097	0.00716018	0.0122682	0.0104352	0.0105444	0.00314824	0.0110912	0.0113574	0.00983392	0.0107608	0.000813693	0.0132444	0.0133512	0.0149581	0.00904649	0.01265	0.00252702	0.00697485	0.00335273	0.00754935	0.00595898	0.00227528	0.00855535	0.0066924	0.00551983	0.00692253	0.00153079
			smyhc1	0.105593	0.124402	0.117318	0.0803749	0.091661	0.10387	0.0180725	0.126452	0.0870741	0.102023	0.105183	0.0198784	0.110323	0.104768	0.0831107	0.10445	0.100663	0.0120083	0	0	0	0	0	0	0	0	0	0
			smyhc2	0.00521864	0.00405728	0.00466402	0.00450398	0.00635343	0.00495947	0.000883033	0.00363732	0.00642051	0.0114878	0.00718189	0.00398026	0.00410692	0.00548427	0.00765214	0.00958037	0.00670592	0.00240867	0.00524986	0.00807239	0.00531087	0.00621104	0.00161226	0.0059152	0.00527468	0.00644426	0.00587805	0.000585674
			Sum of individual isoforms	5.15794e+07	6.95028e+07	7.47978e+07	8.14678e+07	8.2537e+07			6.72633e+07	9.62492e+07	1.1142e+08			8.05582e+07	1.03537e+08	7.30863e+07	1.18843e+08			5.76895e+09	1.2594e+10	4.68934e+09			6.50968e+09	7.12562e+09	6.51441e+09
			Sum from shared myosin peptides	1.57594e+08	2.48157e+08	2.53518e+08	1.80906e+08	1.75681e+08			2.16155e+08	2.11587e+08	2.87879e+08			2.19401e+08	2.77684e+08	1.64975e+08	3.05746e+08			1.21941e+10	2.42614e+10	1.02033e+10			14247649721	1.48742e+10	1.35035e+10
			mybpha / total mybp	0	0	0	0	0			0	0	0			0	0	0	0			0.0151528	0.0104304	0.0112493			0.01663	0.00940446	0.00963397
			mybphb / total mybp	0.944119	0.940759	0.937426	0.949209	0.947599			0.848507	0.896798	0.895363			0	0	0	0			0.644579	0.733392	0.72839			0.98337	0.990596	0.990366
			mybpc2b / total mybp	0.0558813	0.0592409	0.0625737	0.0507914	0.0524007			0.151493	0.103202	0.104637			1	1	1	1			0.340269	0.256178	0.26036			0	0	0
			mybp/myosin	0.0837392	0.0749593	0.073254	0.0890825	0.0891467	0.0820363	0.00758814	0.0581361	0.0593436	0.0536764	0.057052	0.00298506	0.00654182	0.00587661	0.0073288	0.00580717	0.00633753	0.00085917	0.0999956	0.111233	0.103303	0.104844	0.00577475	0.101337	0.103219	0.110033	0.104863	0.00457543
			mybpha / myosin	0	0	0	0	0	0	0	0	0	0	0	0	0	0	0	0	0	0	0.00151521	0.0011602	0.00116209	0.00127917	0.000204423	0.00168523	0.000970723	0.00106006	0.00123867	0.000389305
			mybphb / myosin	0.0790597	0.0705186	0.0686702	0.0845578	0.0844754	0.0774564	0.00754315	0.0493289	0.0532192	0.0480599	0.0502026	0.00268835	0	0	0	0	0	0	0.0644551	0.0815771	0.0752451	0.0737591	0.00865722	0.0996515	0.102249	0.108973	0.103625	0.00481081
			mybpc2b / myosin	0.00467946	0.00444065	0.00458378	0.00452462	0.00467135	0.00457997	0.000100916	0.00880723	0.00612437	0.00561652	0.00684938	0.00171446	0.00654182	0.00587661	0.0073288	0.00580717	0.00633753	0.00085917	0.0340254	0.0284954	0.0268961	0.0298056	0.00374089	0	0	0	0	0
	myha
[K].LLATLYPPVVEDTSK.[K]		F1R6C7			16516	43791.5													25773.6			6.61336e+07	139613502	210003884			5.71918e+07	602690812	385214210
[K].KLESDLVQIQSEVEDTVQEAR.[N]		F1R6C7		400324	504247	468216	679307	701903			809406	827944	986244			685640	975638	627996	945928			98128062	283379848	152393980			104865536	391929176	268110336
[K].KKLESDLVQIQSEVEDTVQEAR.[N]	2xAcetyl [K1; K2]	F1R6C7		110969	24368.7		47739.4						129062					67800.6				119329897	274811686	137404986			124382620	148675871	164620136
			Average	255647	181710	256004	363523	701903			809406	827944	557653			685640	975638	347899	485851			9.45305e+07	2.32602e+08	166600950			9.548e+07	3.81099e+08	2.72648e+08
	myhc4
[K].KLESDLVQIQGEVEDTVQEAR.[N]		A2BGX6		56137			94408.6				4266096	181995	4.30591e+06				3.78199e+06	97244.3	3235376			5180267409	8695077636	4462101181			6204559759	6268404093	5547009279
[K].KKLESDLVQIQGEVEDTVQEAR.[N]		A2BGX6		475319	610528	732598	82393.4	144473			5.01248e+06	154960	183786			117754	238945		147496			4854894508	8.68971e+09	2857652568			4089512024	4479991174	4369846061
[R].EEQAEPDGTEEADKISYLLGLNSAELLK.[A]		A2BGX6		51272.4							25219.1											1701024838	4605479412	1513382380			2097031603	2094768129	2004762690
			Average	194243	610528	732598	88401	144473			3.10126e+06	168478	2.24485e+06			117754	2.01047e+06	97244.3	1.69144e+06			3.91206e+09	7.33009e+09	2.94438e+09			4.13037e+09	4.28105e+09	3.97387e+09
	myhz1.1
[R].DAIYTIQYNVR.[S]		B3DJM6		6.12982e+07	7.64799e+07	9.02461e+07	9.93909e+07	94606717			54975681	115277932	116963917			8.61386e+07	108678874	90129968	110847140
[R].VEAQNKPFDAK.[T]	1xMethyl [K11]	B3DJM6		1.46359e+07	21108823	29499630	35341118	37619254			28912585	40139654	41588574			27426635	39268572	25987760	47954172
[R].RDAIYTIQYNVR.[S]		B3DJM6		4459325	4.48922e+06	5.10745e+06	7.46998e+06	6.5481e+06			4.07537e+06	7.43764e+06	7948947			7098677	7.7757e+06	5973489	6.59607e+06
			Average	2.67978e+07	3.4026e+07	4.16177e+07	47400661	4.6258e+07			2.93212e+07	5.42851e+07	5.55005e+07			4.02213e+07	5.19077e+07	4.06971e+07	5.51325e+07			0	0	0			0	0	0
	myhz1.3
[R].IEAQNKPFDAKTACYVVDDKELYVK.[G]	1xCarbamidomethyl [C14]; 1xMethyl [K11]	B8A569					559151	703624			1.27795e+06	1.20427e+06	1.76094e+06			1.76087e+06	1.94303e+06	1.675e+06				2285716344	9435611904	2013801328			2803993168	3276909912	3448576152
[R].IEAQNKPFDAKTACYVVDDK.[E]	1xCarbamidomethyl [C14]; 1xMethyl [K11]	B8A569		1.12519e+06	1.76367e+06	2.27365e+06	2.84498e+06	3.70846e+06			6.51684e+06	6.32881e+06	7.47701e+06			5.0579e+06	7.02784e+06	4.53038e+06	1.0203e+07			2776848032	5163194176	2529725312			3747766656	3838978912	3105632480
[K].ERIEAQNKPFDAKTACYVVDDK.[E]	1xCarbamidomethyl [C16]; 1xMethyl [K13]	B8A569															20227.7		88374			12936746	63361000	10627359			17146424	18689606	15647045
			Average	1.12519e+06	1.76367e+06	2.27365e+06	1.70206e+06	2.20604e+06			3.8974e+06	3.76654e+06	4.61898e+06			3.40938e+06	2.99703e+06	3.10269e+06	5.14569e+06			1.69183e+09	4.88739e+09	1518051333			2189635416	2378192810	2.18995e+09
	myhz2
[K].AAIFLR.[K]		Q6IQX1; A0JMC2		21875116	28831636	26650888	34780432	31580710			31519994	35736736	44402948			35309472	42666848	30723862	49492992
[K].VTVVTLDTQTEK.[V]		Q6IQX1; A0JMC2		20753924	29579396	22202790	25361226	28547172			23020188	32974232	45079040			31444412	41952508	25287696	55686796
[R].IEAQSKPFDAK.[T]	1xMethyl [K11]	Q6IQX1; A0JMC2		7.54319e+06	1.19006e+07	11921018	1.18546e+07	12698420			7.37304e+06	12616660	1.47818e+07			1.07628e+07	1.39274e+07	7.33235e+06	20101679
			Average	1.67241e+07	2.34372e+07	20258232	2.39988e+07	24275434			2.06377e+07	2.71092e+07	3.47546e+07			2.58389e+07	3.28489e+07	2.11146e+07	41760489			0	0	0			0	0	0
	myh6
[R].VIQYFASIAAAGGSAGK.[K]	1xAcetyl [K17]	B8JLS3		1.21732e+06	922112	891828	1151110	1.66938e+06			611419	1539448	1.82485e+06			1.26916e+06	1.70021e+06	1.47122e+06	1.4916e+06			96194712	101551504	90573896			95753616	117900315	85982232
[R].RNNLMQTELEELR.[G]	1xOxidation [M5]	B8JLS3		316395	188677	179303	847810	740015			880641	646833	1246597			864722	1.0645e+06	715239	1562802			16239127	11986464	8843498			15631631	17752264	13085070
[K].HADSVAELGEQIDNLQR.[V]		B8JLS3						174470					215632						170930			8.27886e+06	13134714	6.78694e+06				7409880	8807960
			Average	766858	555395	535565	999460	861287			746030	1.09314e+06	1.09569e+06			1.06694e+06	1.38235e+06	1.09323e+06	1.07511e+06			4.02376e+07	4.22242e+07	3.54014e+07			5.56926e+07	4.76875e+07	3.59584e+07
	smyhc1
[R].DLEEATLQHEATAATLR.[K]		F1QIR4		4.50307e+06	8.51805e+06	8.5059e+06	6.44413e+06	7.59094e+06			7.82648e+06	8.32657e+06	12644168			9.83836e+06	12052065	6.49279e+06	1.34345e+07
[K].IEDEQALGAQLQK.[K]		F1QIR4		6197099	8058366	8276169	7521612	9178389			8670313	9848129	11339803			8.07647e+06	10267705	6631329	12447077
[K].HADSVADLGEQIDNLQR.[V]		F1QIR4		5.63913e+06	9.36242e+06	9.54333e+06	5.67814e+06	5926927			9020006	6.96771e+06	1.01182e+07			8.74756e+06	1.02224e+07	5.09864e+06	11357850
			Average	5446431	8.64628e+06	8775133	6.54796e+06	7.56542e+06			8.5056e+06	8.3808e+06	1.13674e+07			8887462	1.08474e+07	6.07426e+06	1.24131e+07			0	0	0			0	0	0
	smyhc2
[R].ILNPSAIPEGQFIDNKK.[G]	1xOxidation [P4]	B6IDE1		167627	196090	135731	524020	794626			296800	736297	1.89498e+06			335471	779779	852987	1.478e+06			41752680	160237432	31384864			47922864	50200632	59743474
[R].ILNPSAIPEGQFIDNK.[K]	1xOxidation [P4]	B6IDE1		370723	528269	561985	393945	560054			361714	822382	1.40804e+06			442921	741049	659578	1.4909e+06			3.57446e+07	94231437	3.20169e+07			4.32889e+07	47256497	4.3932e+07
[K].HADSVSDLGEQIDNLQR.[V]		B6IDE1			121618		182824	218498			75459	295227	536890			214145	182653	165234	446770			13361297	50521388	11311660			24306356	15298957	22266254
			Average	269175	281992	348858	366929	524393			244658	617969	1.27997e+06			330846	567827	559267	1.13856e+06			3.02862e+07	101663419	2.49045e+07			3.8506e+07	37585362	4.19806e+07
[K].LASADIETYLLEK.[S]		F1R6C7; F1QIR4; B3DJM6; F1QAQ4; Q6IQX1; F1QVX3; A0JMC2; A2BGX6; Q802Z4; F1RBV5; B8A569		1.9775e+08	263938534	274751085	2.0835e+08	2.18495e+08			2.42151e+08	2.56748e+08	2.90282e+08			2.13172e+08	2.77432e+08	1.87701e+08	3.09725e+08		3.09725e+08	13223103634	25798780136	11517713083			15589710076	16199984522	15030019144
[K].DAQLHLDDAVR.[AG]		F1R6C7; B3DJM6; Q6IQX1; A2BGX6; B8A569		1.0166e+08	1.73905e+08	1.73728e+08	1.69015e+08	1.59427e+08			2.2997e+08	1.9344e+08	2.83218e+08			2.13092e+08	2.68316e+08	1.5368e+08	2.89631e+08		2.89631e+08	10969651622	23801916368	8776642480			12702764962	13433431000	12405805746
[K].AEIQTALEEAEGTLEHEESK.[I]		F1R6C7; B3DJM6; Q6IQX1; A2BGX6; Q802Z4; B8A569		1.70265e+08	3.04115e+08	3.09422e+08	161254414	144964316			173371644	179441092	283009063			2.27747e+08	2.81452e+08	148585354	3.11243e+08		3.11243e+08	12178014219	22751814668	10134678179			14167878126	14733287191	12840750330
	mybpha																																			max	average
[R].SEPVVLPQPIPVR.[E]		Q6NW94																				25190796	36680604	15966683			31875838	19622608	19131870							36680604	2.47447e+07
[R].VVAVNAGGR.[S]		Q6NW94																				11762489	19615452	7.7476e+06			16145420	9254806	9497066							19615452	1.23371e+07
			Average	0	0	0	0	0			0	0	0			0	0	0	0			1.84766e+07	28148028	1.18571e+07			24010629	14438707	14314468
	mybphb
[R].SPPATLADTVLVR.[E]		A6H8Q3		1.28875e+07	2.0271e+07	1.63107e+07	1.70609e+07	1.46234e+07			14120730	1.13119e+07	1.50695e+07									863057032	2309304240	840365024			1537503384	1670494736	1639079488							2309304240	6.41533e+08
[K].INLVIPFGGKPQPVVSWTK.[D]		A6H8Q3		13226952	18357217	2.05341e+07	14806395	1.52333e+07			11071447	1.09874e+07	1.4148e+07									8.66375e+08	2.05615e+09	8.26518e+08			1529794136	1.63881e+09	1.55494e+09							2.05615e+09	6.13639e+08
[K].TGIDYKPPVYK.[E]		A6H8Q3		1.12637e+07	1.38708e+07	1.53827e+07	14023839	1.46654e+07			6795818	1.14822e+07	1.22888e+07									628484363	1572070018	636366852			1192102002	1253293404	1220533264							1572070018	4.71616e+08
			Average	1.24594e+07	1.74997e+07	1.74091e+07	1.52971e+07	1.48407e+07			10662665	1.12605e+07	1.38354e+07			0	0	0	0			7.85972e+08	1.97917e+09	7.6775e+08			1.4198e+09	1.52087e+09	1.47152e+09
	mybpc2b
[R].SPPALLGQPVTVR.[E]		Q5BJ14; F1R6I7		767252	1.29438e+06	1.3609e+06	809692	769502			2.04573e+06	1.24677e+06	1913527			1.66734e+06	1.97176e+06	1.3456e+06	2101586			463977874	765606312	311300009												765606312	1.03879e+08
[K].FTAPLVDR.[A]		Q5BJ14; F1R6I7		888711	1.18447e+06	1.23889e+06	1.11961e+06	871832			2.10406e+06	1.34491e+06	1.93657e+06			1.80834e+06	1.98924e+06	1.3639e+06	2.08527e+06			434603856	734439328	273399476												734439328	9.73586e+07
[K].IVDVPDPPENVK.[C]		Q5BJ14; F1R6I7		556406	827083	886415	526293				1.56138e+06		1.00053e+06			830176	934514	917693	1.13971e+06			346146240	573966080	238588240												573966080	8.9837e+07
			Average	737456	1.10198e+06	1.16207e+06	818533	820667			1.90372e+06	1.29584e+06	1.61688e+06			1.43528e+06	1.63184e+06	1.20907e+06	1.77552e+06			4.14909e+08	691337240	2.74429e+08			0	0	0
